# Modulation of the host cell transcriptome and epigenome by *Fusobacterium nucleatum*

**DOI:** 10.1101/2021.05.28.445195

**Authors:** Cody A. Despins, Scott D. Brown, Avery V. Robinson, Andrew J. Mungall, Emma Allen-Vercoe, Robert A. Holt

## Abstract

*Fusobacterium nucleatum* (Fn) is a ubiquitous opportunistic pathogen with an emerging role as an oncomicrobe in colorectal and other cancer types. Fn can adhere to and invade host cells in a manner that varies across Fn strains and host cell phenotypes. Here we performed pairwise co-cultures between three Fn strains and two immortalized primary host cell types (colonic epithelial cells and vascular endothelial cells) followed by RNA-seq and ChIP-seq to investigate transcriptional and epigenetic host cell responses. We observed that Fn-induced host cell transcriptional modulation involves strong upregulation of genes related to immune migration and inflammatory processes, such as *TNF, CXCL8, CXCL1*, and *CCL20*. Further, we identified genes strongly upregulated specifically in conditions of host cell invasion, including overexpression of both *EFNA1* and *LIF*, two genes commonly upregulated in colorectal cancer and associated with poor patient outcomes, and *PTGS2* (*COX2*), a gene associated with the protective effect of aspirin in the colorectal cancer setting. Interestingly, we also observed downregulation of numerous histone modification genes upon Fn exposure. To further explore this relationship, we used the ChIP-seq data to annotate chromatin states genome-wide. We found significant chromatin remodeling following Fn exposure in conditions of host cell invasion, with substantial increases in the frequency of states corresponding to active enhancers as well as low signal or quiescent states. Thus, our results highlight increased inflammation and chemokine gene expression as conserved host cell responses to Fn exposure, and extensive host cell epigenomic changes associated with Fn host cell invasion. These results extend our understanding of Fn as an emerging pathogen and highlight the importance of considering strain heterogeneity and host cell phenotypic variation when exploring pathogenic mechanisms of Fn.
