## Supplementary File 1 for "Modulation of the host cell transcriptome and epigenome by *Fusobacterium nucleatum*"

All_condition_upregulated_DE_genes	HCE_conditions_upregulated_DE_genes	HCAE_conditions_upregulated_DE_genes	Fn23726_conditions_upregulated_DE_genes	Fn71_conditions_upregulated_DE_genes	Fn73_conditions_upregulated_DE_genes	HCE_Fn23726_only_upregulated_DE_genes	HCE_Fn71_only_upregulated_DE_genes	HCE_Fn73_only_upregulated_DE_genes	HCAE_Fn23726_only_upregulated_DE_genes	HCAE_Fn71_only_upregulated_DE_genes	HCAE_Fn73_only_upregulated_DE_genes	All_condition_downregulated_DE_genes	HCE_conditions_downregulated_DE_genes	HCAE_conditions_downregulated_DE_genes	Fn23726_conditions_downregulated_DE_genes	Fn71_conditions_downregulated_DE_genes	Fn73_conditions_downregulated_DE_genes	HCE_Fn23726_only_downregulated_DE_genes	HCE_Fn71_only_downregulated_DE_genes	HCE_Fn73_only_downregulated_DE_genes	HCAE_Fn23726_only_downregulated_DE_genes	HCAE_Fn71_only_downregulated_DE_genes	HCAE_Fn73_only_downregulated_DE_genes
SEC24A	HIP1	G3BP1	FYN	GPR75	FLVCR1	ZFYVE27	TCF20	CDC42BPB	SNRNP200	MLLT11	ACACA	ERMAP	SLC8A1	RYR1	NNAT	ZADH2	USP21	VCAN	ZNF625-ZNF20	AL441992.2	LDLRAD4	CCDC180	AC007192.1
ATP1B1	TES	ARF4	RNF4	DLX3	TMEM169	PPHLN1	PTGR1	PTPRJ	YWHAB	PRPS2	VHL	KLF15	PRR15L	NEXN	THNSL1	C2orf42	SLC16A5	MGAM	IFI44L	IGF2BP1	LRRC19	SLC35G6	TMC4
ADARB1	PSPC1	UBE2G1	CDK2			NECAP1	HS6ST1	RAP2B	ERCC3	PDE8A	PPP2CA	ZBTB3	ASCL2	ANP32E	KDM8	ANAPC7	VSIG10	CHST15	ARHGEF10	SMTNL2	ZNF709	CD37	AC010422.6
TP53BP2	PDLIM5	ZNF217	RPS6KL1			NAA40	RRP1B	KIAA1958	PLXND1	NBPF10	PLEKHA2	FANCE	C9orf152	FAM214A	LRRC27			AC007906.2	RDH5	ALG14	CACNB4	COBLL1	ACSM3
YWHAG	KLC1	EGLN1	TNC			SBDS	ANKS6	SPECC1L	SRSF9	HIVEP1	NIPA2	MXD3	TNFRSF19	ESPN	PRDM10			FSIP2	MAOA	FNDC11	KCNC1	C1orf50	MYO15B
KLF9	GCC1	SIDT2				AP4B1	PXN	PAQR5	ARHGEF7	PELI1	RAB11A	TTC31	KCNQ2	CNTRL	NEMP2			BRICD5	H3C6	MAB21L4	NOSTRIN	DKC1	RNF227
PPP1R15B	CTNND1	TGFBR2				ERVK3-1	NUP98	KIAA1671	SREBF2	LRCH1	ENTPD7	ARFGAP2	KLHDC7A	ABCA8	INTU			EFNA5	EMILIN1	NR1D1	ZFP14	GLB1L	DET1
ERRFI1	RABGEF1	AGFG1				FSD1	OAF	KDM5A	NDST1	TNFRSF25	PPP2CB	AP5S1	DBP	GOLGA6L9	BICRAL			AFAP1L1	BHLHB9	URAD	HMGN5	C1orf131	CATSPER1
LIMD1	HIPK1	USP10				RGS10	UBN1	NKRF	AXIN1	VPS37A	AMD1	LPIN2	RBBP8NL	AC013394.1	MUTYH			ANGPTL2	YARS2	TMEM223	GOLGA6L10	KNOP1	ZNF782
PMAIP1	CRK	TXNRD1				USP43	NTN1	FAM122A	SAE1	RBMXL1	OSMR	ING4	DKK3	SEPTIN7	GANC			CECR2	NIPSNAP3A	CARD9	ZNF678	AHNAK2	S100A1
SPOCD1	ZFAND5	SUN1				SPRED1	APEX2	KIF1B	FEN1	CLDND1	RPS25	TAF8	ID1	FAM181B	ECHDC2			CMPK2	RASA2	SLC25A42	ALPP	DDX54	AC008581.2
MRNIP	MICAL3	SRSF3				HERPUD1	SPATS2L	PHF20	XPO6	IDI1	APOL6	AP3M2	PATZ1	ERCC5				SHLD1	ERMARD	ISX	OGN	MCM9	RIMBP3
BTN2A2	ZNF609	TXNDC11				AUNIP	TNFRSF21	ZNF641	NOTCH2	TBX20	NXPE3	CDKN2C	TMEM80	SREK1				ZNF704	CCNA2	PXMP4	ECM2	SRSF4	PROCA1
ANKRD33B	SLC6A6	ATP5PO				ATAD3B	SIM2	RAB21	EIF3C	CPEB4	MREG	DCAF8	FGD3	PRR15				B9D2	MAP3K4	DDN	NEK5	CCDC12	ASB16
CMIP	MAPRE2	TANK				SRFBP1	DYNLL2	ZNF343	MFN2	ZWILCH	TMEM140	L3MBTL2	ZNF497	ZNF33B				TCP11L2	PIF1	ID3	ONECUT2	ZNF341	LARP7
NABP1	AKAP13	CELF1				CA2	GDPD5	PLEKHA8	VANGL1	PPTC7	DDX60L	KAT7	ETS2	BRCA2				SYT8	ZSCAN12	TAGLN	GPRASP1	OS9	SPDYE2
ZC3HAV1	FNDC3B	SRSF2				LRRC49	OSBPL2	C2CD2	DNAJC14	TMED7	RPS23		CAMKK1	CWF19L2				DNAH1	PSTK	FAAP24	KCNJ10	HMCN1	ETFRF1
PANX1	TPBG	HDAC1				RAB30	SOCS7	ARIH1	C11orf49	PAQR3	UBE2E1		CDKN1B	PPIG				IKZF4	OIP5	CACNG4	ZNF546	NUDT18	ATXN7L2
ALAS1	AATF	SQLE				ZNF274	CUEDC1	FAM160A1	IST1	WDR75	NDUFV2		PLD6	KIF15				CRB2	TMEM192	MEPCE	B3GALT2	ZNF16	TTC34
TRIP10	ERO1A	KLHL36				INKA1	ZNF205	CEMIP2	MACROH2A1	NUP42	ALKBH1		KITLG	ZACN				SRR	ZBTB1	BRF2	ZNF66	WASHC2C	NFIA
BICD2	MYLIP	SV2A				DISP3	ARHGEF4	PIKFYVE	PTPRS	PKP3	ATP1B3		GPER1	SLC4A4				KLHL24	AC068831.6	ARMCX6	AKR1C2	GTF2F1	PROSER3
AKIRIN1	IGF1R	SAV1				IQCJ-SCHIP1	SLX4	FGD6	SIN3B	DOCK4	TEX10		CARD8	MIER1				GGACT	ZCCHC4	NUDT2	POU5F2	AC138969.1	STK3
SGK1	SLC7A6	BNC1				ZFP57	S100A14	SENP5	LLGL1	MRPL33	DYNLT1		TFAP4	TSC22D3				EPM2A	MTARC1	SAC3D1	ZNF117	TAF15	ZNF362
RAB11FIP1	SLC41A2	ZNF516				TMC7	CYTH3	BIN3	PARP12	MMP16	TDRD7		KIF20A	PPFIBP2				SLC9A2	UNC50	BCL2L1	ZC3H8	CEP250	ZBED3
MGAT5	UTP3	ANKRD1				TEX14	NFIX	GDA	PTK7	PRMT9	MEMO1		ARMC5	BTBD8				RAB26	METAP1D	PRMT2	SESN3	SPIDR	THAP1
MEAK7	NCOA3	CHMP1B				MARCHF4	MARK2	MAGI3	ACO2	LINS1	LRRC1		RNF135	CTR9				C12orf66	BARD1	CHST14	PRDM5	DNAJC17	CEP152
TRIM25	MAP3K9	LEPROTL1				IL23A	SH3BP2	LARP4	RTCB	SATB2	TRIM69		MSL1	PCMTD2				EBAG9	CCNG1	LRRC47	CALD1	GAR1	SYNJ1
UBASH3B	ZNF101	LMTK2				TRIM31	BRD2	FNIP2	LETM1	MTSS1	STARD3NL		SEMA3A	ASTE1				MSANTD2	HBP1	SMIM7	KBTBD3	NHEJ1	PRPF18
EHD4	SYNJ2	NLRC5				HEY2	WDR3	CCSER2	KDM2A	DRP2	RPL35A		B4GAT1	SIM1				SULT1A1	FAM156A	PHGDH	FPGT	SSRP1	SP2
KSR1	STK4	ADGRA3				PRDM1	UBAP2	SOAT1	AP5Z1	MAP3K21	FAM102B		AMOTL2	CHD6				TMEM184A	ZBTB2	CIAO3	LRP2BP	TMEM18	ZNF713
CSNK1E	TBC1D8	PDE3A				ROBO4	CCNK	MYO1B	TCF3	KCNG3	RNF213		LMNB1	ANKRD26				CENPBD1	STARD13	ZBTB22	PCDHGA9	PPP1R37	F8A1
PSTPIP2	KIF13B	IFIT2				LHX9	PCDH7	ANKRD13C	BRK1	ZDHHC11	ATP13A3		TMEM101	FRAT1				KLHL35	CCDC142	TP73	ABRAXAS1	FTSJ3	ABITRAM
CHKA	RELL1	GTF2IRD1				DCLK1	STRIP2	RAPGEF2	NF2	CASKIN1	SRGN		SCYL3	CHAC1				ZFP36L2	HENMT1	PEX14	ICA1L	ZMAT2	RIN3
CCN3	SNRK	SLC39A14				AC008764.4	AKIRIN2	FKBP14	TJP2	NKD1	CLDN23		PDHX	UPF3A				INTS6	LIN52	SPAG7	CYP3A5	MCM3	PER2
SBNO2	CRIM1	E2F7				PIGR	TPM1	SIK2	GANAB	TENM3	STARD4		NAIF1	SCAPER				CC2D2A	TARBP2	TMCO4	ZNF813	HNRNPUL2	MAFB
CDR2L	MED26	SLC35G2					NKIRAS2	CAB39	AGAP1	MEF2C	PRDX1		ING5	PKD2				NHLRC3	MRPL15	REEP4	EVI2B	CASC3	CRTC1
DUSP4	DNAJC6	ARHGAP45					ARHGEF18	RALGAPA2	XRCC6	PTGS1	SLC19A2		KCNJ8	MED23				GPRIN2	DCK	CCDC51	ZNF28	RABEP2	PPP1R3E
ARHGAP31	ADNP2	DUSP16					SPATA33	FAM98A	HADHA	RADIL	GABARAPL2		SUV39H1	MECOM				SNX21	TXNRD3	RNF26	AC091057.6	TEPSIN	ESCO1
HRH1	ARMCX3	SLC25A29					NSMCE3	KDM5B	KHSRP		SEC61G		MXD4	HTATSF1				ZXDB	PPIL1	TRIB3	CEP126	RCCD1	FAM229A
HIC2	STXBP1	ZNF672					ARHGAP27	LGR4	TMUB2		TENT5A		PHF7	BUB1B				ZNF839	BOC	CLN3	ZNF138	GADD45B	RSPH3
WWC1	SGMS2	NQO1					FOXC1	LPIN1	PLXNA1		MARCHF5		KEAP1	ARHGEF35				RHNO1	KBTBD2	GATD3B	CLDN2	INPP5B	SETMAR
LITAF	SH3RF1	IRF2BPL					CCDC130	GALNT4	NRBP1		WDFY2		DDX59	CCDC25				TMEM79	TOE1	ARHGEF17	TBC1D8B	FRAT2	RPRD2
SLC25A37	CACHD1	MEDAG					CTSL	ZBTB38	TMEM248		MTHFD2L		GLYCTK	LMO7				ZNF628	TMEM106B	ARMC6	ZNF658	HAUS8	WDR81
TUBB2A	AFF4	TNFRSF10D					TOLLIP	PAWR	CRKL		ABRACL		TAF6L	HMGB2				LIPE	DSC2	HDDC3	ATP8A1	TRIM68	NRG1
BCL6	JARID2	IRF2					HDAC4	STK38L	UBA1		TFRC		ESRP2	RGS12				PDP2	CENPA	PUF60	TAS2R4	UNC119B	HOXB2
HSPA2	KIFC3	ARMCX2					PLEKHG5	ASAP1	ATG4B		GCLM		SMAD7	OSBPL7				SFMBT1	TGFB1I1	CDT1	FAM228B	SMARCB1	EMSY
ZBTB21	ROR1	RNF122					FGFBP1	LRRC8B	SYDE1		JAK2		TYSND1	CDK5RAP2				ZNF618	SLC7A2	THEM6	SENP8	CARS1	TOX
TRIM16	ARHGAP26	DEXI					AMBRA1	APAF1	EXT2		TMEM14A		ZBTB40	ZRANB2				COX20	TIGD1	PRDM11	MNS1	CUL7	SNAPC5
HES4	JAK1	LRRC14					RHOBTB2	NR3C1	FAM171A1		ZNF483		ZFYVE21	PRICKLE1				FAM120C	RBL2	FEM1A	ZFP69B	CHAF1B	CRY2
FRMD8	SAMD4B	RNF121					INPP5J	RNF144B	DDX39B		FAS		SP5	ZNF407				ZNF532	RPL17-C18orf32	ZMYND19	LUC7L3	GLYR1	HAUS5
SEMA4B	MAML2	SLC6A8					PPP1R13B	CELF2	PSMD9		MAPK13		NAB2	NKAPD1				NEURL1B	ZBTB44	POLDIP3	PAQR6	DNAJC8	TOM1L2
EFHD2	TTC9	FTH1					PPARGC1B	NAT1	SLC50A1		CA13		ZMYM3	PDCD4				TMX4	SLC38A2	HEXA	KLHL4	NOP56	CPSF7
KIF21B	MTCL1	NOTCH3					SUSD6	ARL5B	FKBP10		EFCAB13		ABHD15	JRK				KLHDC2	EMG1	MBD3	ULBP1	TIMELESS	XRCC1
SERPINB9	SLC41A1	CNKSR3					GPR137B	USP12	USP11		P2RY6		PHF2	TRAF3IP1				LZTS2	CASP6	TNFAIP8L1	KATNAL2	PACSIN3	PLEKHA6
TNKS1BP1	SPEN	MID2					GRAMD1A	FAM135A	CORO1C		PTHLH		GLT8D1	FAM161B				ZCCHC3	GALC	SDR39U1	VASH2	AMPH	MMACHC
ARID3A	FOXO3	FASTKD5					MAPRE3	AP1S3	OGDH		C12orf60		KAT5	JDP2				MAP3K21	EMILIN2	RETREG2	CENPC	TFIP11	ATXN2
AGO2	ETV3	ABCG2					SLC36A1	PEAK1	PCBP1		AC099489.1		RXRB	ADAL				URGCP	CENPO	TARS2	C18orf32	PABPN1	RNF38
CDH5	ZNF827	POLH					KCNC3	SLC10A7	VCP		ADAMTS4		HGH1	CFDP1				TUBGCP3	AP3S2	SUPT4H1	ZNF430	RNF216	SGF29
SRXN1	NAV1	DYRK2					TSPYL2	TLR3	KCTD1		CFAP91		CTDSP1	BRCA1				SYNRG	GNE	GUCD1	ZNF720		BAG4
GCH1	TRERF1	CBX4					RBMS2	IPMK	MAPKAP1				PXDC1	RNF217				HK2	FBXW9	NAGLU	MTERF2		TAF1C
RELT	ZNF503	CXXC5					FOXO4	SYTL2	MFSD10				LRFN4	DDIT3				MAU2	CZIB	GTPBP6	BCLAF3		ARHGAP32
RNF114	MAST4	SRC					MAP3K11	PGBD1	STIM1				DENND2D	VMAC				FOXJ2	INTS14	MRPL49	LYRM7		RIN1
SAMD4A	PALM2AKAP2	NOTCH1					GPSM1	JAZF1	ARPC2				CDCA8	ZNF830				ZNRF3	ZNF32	FZR1	XRCC2		PPP1R13B
PROSER2	FOXP1	PLLP					SNRPD3	MPZL3	AHSA1				TMEM250	CCDC96				ZNF318	HMGXB4	HDAC7	ST6GALNAC3		AMDHD2
SAT1	RAB7B	PKIG					MYORG	FILIP1L	SPRY2				MMP24	SESTD1				GLE1	SLC17A5	DNAJB12	CEP295		PLCG2
HELZ2	PUS3	TPST1					SLC16A13	LYST	SF1				TRMT2B	C21orf58					RPA2	PKN3	ZNF780B		SPHK2
IGSF3	UBE2H	CREM					PIP5K1C	MAK	AUP1				UBL4A	CITED2					SMAGP	PGP	ZNF624		RABL2B
FZD8	AMPD3	SLC25A28					SOX13	APLF	STK11				NOD1	PABPC1L					TAF1D	CSTF2	ZBTB37		CLASRP
TIPARP	CHST7	CKB					IRS2	LCA5	RAPGEF1				DEAF1	NINL					LBR	RAN	KIF21A		CAND2
SPTBN5	MAPK1IP1L	SLC15A4					ZCCHC14	PDZD2	HSP90AB1				DOLPP1	DENR					ERMP1	ABCB8	CD160		NDOR1
EFNB1	IRGQ	CHSY1					PLEC	SYTL4	CAP1				PHF19	MSH6					PPIC	NDUFS2	CENPF		PRKAB1
STX11	H1-0	LPXN					ZMIZ2	LACC1	SCD5				USP19	CLUAP1					PARL	LEMD2	PDS5B		FANCD2
ZC3H12C	SVIL	ITPKB					FGFR1	CATSPER2	PPP5C				TGFBRAP1	FBF1					PPCS	DHX30	GPCPD1		SETD1A
FAM167A	PLEKHM1	TBC1D22B					SURF2	COL4A1	BACE1					RTL10					ANGEL1	P3H4	GPR135		ANK1
B4GALT1	TRMT10C	FGFR4					RRBP1	ARHGAP24	VPS26C					BTBD19					MAT2B	TBL2	PIK3R1		DTL
MAP3K8	C21orf91	NEURL1B					TP53I11	IFI44	TMBIM6					USP49					GATB	LARS2	TERF1		TONSL
IFNGR2	KIAA1217	PDXK					SAFB2	SAMD9L	SNX33					ARMCX5					MRPS27	SPAG5	CATSPER2		PTPN23
CEBPB	CYP26B1	USP18					NBPF3	LRRC7	NUP93					PCDH10					MSTO1		DNAJB14		FOXC1
RNF19B	FUT2	ARRDC2					NOL4L	CYP24A1	SENP3					DDR2					GTF2I		NAPEPLD		ARL4C
SHB	AGPAT4	PPIF					CCDC9		TMEM259					NBPF1					DARS2		ZNF280D		ZSCAN22
PLK3	TEAD1	ADGRB2					LTBP2		PTGFRN					WDR92					EEF2KMT		SCART1		STK11IP
RNF24	TP53INP2	TMEM120B					NOLC1		RCC1					SCAF8					MIPEP		ZNF248		MON1B
NHS	ZHX2	TMEM120A					RUBCN		AGPAT3					CACNG6					CTDSPL		CCDC183		GRK2
PMEPA1	ITGAX	CDC42EP4					RILPL2		PITRM1					ATF7					YY1		TIGD2		DHDDS
EPOP	SH3PXD2A	CASZ1					AC093323.1		ACTN4					RBM5					HIPK3		CCDC186		STRADA
PLPP3	AKAP12	MAFG					KLC3		ZC3H7B					DACT1					CCNF		SGK3		PCED1A
EPHA2	MARK4	PAPPA					SSBP3		LGALS3BP					RTEL1					ADI1		ZNF559		MARVELD1
ANO9	FRMD5	ITPRIPL1					SBK1		TALDO1					DYRK1B					LETMD1		UPB1		EP400
C3	KIAA0040	UBE2J2					SLAIN2		CLPB					ANKZF1					CPPED1		SMC2		CASKIN2
LDLR	CDC42EP1	RAP1GAP2					DOK3		NCS1					ERBB3					MAPK7		ZNF507		SH3RF2
SLC12A7	TRAF3IP2	KRT17					PIGH		MRI1					HOXB3					PPP1R7		CPLANE1		GTF3C2
LAMB3	KCNK1	CDKN2D					LRFN3		FHL2					PPL					CAMKK2		CCDC150		SHROOM3
ASPHD2	TIMP3	TGIF2					BRSK2		SMCR8					SECISBP2					CENPN		RUNX1T1		PDPR
ADORA2A	ADM	DKK1					FAM89B		GORASP1					KANK1					METTL17		ZNF25		COPS7B
FSTL3	CYLD	FAM83G					DAAM1		GALNT2					CLEC14A					ATXN10		CDC7
NYAP1	LENG9	F3					SPATA2		UBC					TMCO6					TYMS		ZNF420
TNFRSF10B	PDP1	EVA1C					TGFB1		MTA2					DNMT1					PRKAG1		CHIC1
DRAM1	FAM118B	TOMM7					TBP		UBE2O					CEP68					EIF2B1		TBC1D32
JUND	LHFPL6	GPX3					MYPOP		POLDIP2					KDM5D							C5orf34
TM4SF1	CAPN5	LRRC8E					ATF5		TBL3					AC240274.1							WDR60
ETS1	LUZP1	SOX7					PRAG1		UBQLN4					HIRIP3							ZNF662
PIM2	FHDC1	H1-1					KIF7		ORAI2					ANP32B							PUS7L
NINJ1	SH2B3	STARD10					UNC5B		SH3BP5L					SMAD6							ZBTB26
FZD9	ZNF267	SQOR					PPP1R13L		LASP1					TOR2A							AP1AR
IRF6	ZSWIM6	FUT1					DBI		PPP2R1A					GDF7							RIPOR2
UPP1	ISG20L2	RASSF1					SIX2		PHKG2					KIF24							ZFYVE16
ITPRIP	DLC1	ADORA2B					WIPF2		PCBP4					CDAN1							RIOK2
TNIP1	GABRE	FST					ZNF462		ESYT1					FAM122A							N4BP2
CFB	NAB1	TMEM156					TRIM3		SH3BP4					RNF20							TMEM182
SYNGR3	PLEKHG2	RAB9A					ZNF512B		HSF1					NDRG4							ZNF84
GPRC5A	GRAMD2B	MOB3C					IL17RD		DHPS					PDCD7							DNAJC24
EPPK1	SLC45A4	CCDC184					BAG3		AACS					HPS4							SCAF11
ZSWIM4	ARHGAP29	TMEM102					FOXP4		ATP1A1					MTERF4							ZNF606
HAPLN3	ETV6	HSPA1A					AL662899.2		TAOK2					GPT2							MIS18BP1
SQSTM1	NT5E	BAK1					IGF2BP2		WDR74					THRAP3							PCLO
ARID5A	TPPP	NPPB					SMAP2		IMPDH1					PCDH7							CRYBG3
SMOX	CCDC80	BCAR3					IFITM3		CLTA					ABCC10							AC006254.1
NEDD9	NAV2	TNFRSF10A					RPL36AL		CHPF2					SP1							CENPE
S1PR2	DOT1L	AOC2					CD74		TMED9					ZNF641							ZNF891
JMJD6	KRT7	SPATA2L					LENG8		PRDM4					TSPYL4							FAIM
MAP2K3	LETM2	ETV4					ARSJ		SMURF2					CHAMP1							FAM133B
PHLDA1	IGFBP3	NRP2					SCARF2		SND1					UHRF1BP1							FER
ZNF697	CGNL1	SFRP1					ADORA1		PSAP					CSTF2T							GOLGA8K
EBI3	GLS	RIPOR3					ALOXE3		CEP104					PNMA1							ZNF766
KLF4	HS3ST1	ST3GAL4					ZNF608		ATP2A2												GTF2A1
DUSP10	ARMCX4	URGCP					NES		SEC61A1												FAM217B
SOCS1	SYBU	TSKU					JDP2		PDCD11												FMR1
CBARP	LIMD2	MEX3A					LACTB		TMEM109												ZFP62
TNFRSF1B	CSDC2	CCDC85A					PHLDB3		FDPS												FAM169A
STAT5A	TENT5C	P2RY11					ZNF775		THOC5												CIR1
FAM43A	COL16A1	DCUN1D3					VASH1		EIF3G												AGAP5
IL4I1	PRRG1	EDN1					PID1		SNX12												VPS36
NRARP	CGN	RDH13					GPR161		ANXA6												NEK2
NEDD4L	GK	MN1					GLI2		BYSL												EPM2AIP1
VDR	MED29	CGAS					WNT4		FKBP1A												PARP11
SERPINE1	SH2D3A	JUP					CAPN12		CLK3												NRIP2
TUBB2B	EGLN3	SLC2A3					ERFE		NCLN												METTL14
GPR37L1	SLCO2B1	SIK1B					GPR153		KRTCAP2												KCNS2
PFKFB3	IQCD	DUSP14					PAX9		GTF3C1												CEP44
SLC31A2	MXD1	NAT8L					SRCIN1		NSMCE1												GCC2
HIVEP2	ALCAM	DDN					CES3		B4GAT1												KATNBL1
TNFSF15	HOXA1	SOCS3					KIAA0513		NAGA												SENP7
NFKB1	PPARD	PFKFB4					RAC2		HSPBP1												SVIP
CDC42EP2	MAFA	CLDN1					PRR5-ARHGAP8		DNASE1L1												TRIM59
CDRT1	TMOD1	SAMD14					SLC45A1		PPME1												ROCK1
CYP1A1	CTTNBP2NL	MBP					RPL11		PSMA7												ZNF566
CXCL5	EGFR	TRIM47					ISY1-RAB43		TUBA1B												TWISTNB
S100A3	WNT7B	MRPS24					NOS1AP		DFFA												AKAP5
DUSP5	RGL1	MT1E					EMP1		KCTD11												RGPD5
SOD2	PRR5L	AEN					GIPR		EIF4H												GTF2H2
SDC4	AFAP1L2	TMEM121					ATP1A3		PSMC3												TDRP
NFKBIZ	FAM222A	IRF8					MT-CO2		E4F1												KIF3A
BCL3	TNFRSF11A	IL18R1					TOX2		PRPF8												NUF2
RELB	OPTN	PLEKHF1					LAMP3		RBPMS												FAM111B
CXCL10	SDCBP2	TYMP					LMTK3		POLRMT												ROCK2
ATF3	TRIM15	STARD8					MAP7D1		HNRNPL												RFXAP
IL7	GJA3	SERTAD1					CRIP2		PHF8												DOP1A
FOSL1	FOXO1	PLEKHO2					PAG1		LDHA												ZNF717
NR4A3	TRIM10	ANKLE1					ONECUT3		GEMIN4												PLCB4
NFKB2	PHOSPHO1	KLF6					NCMAP		CAMSAP1												NKTR
BMP2	NOS2	GNB1L					AUTS2		MAP2K2												SNED1
ABTB2	PRKD3	B3GNT7					AL512785.2		RPS17												ACACB
MFSD2A	TLE4	BHLHE40					LPP		RPA1												SMC5
CSF1	ABAT	HSPB8					LIPH		NELFCD												ZFP90
RHCG	NFAM1	FGF11					C1orf116		MPRIP												ZNF510
NFKBIE	MYO1E	QRICH2					ARTN		PSMB6												AC092835.1
ACHE	FRK	SOX9					HDAC9		SERP1												IGIP
NOCT	TUBA1A	TIFA					NUDT4B		MLX												POLQ
NOD2	NAP1L5	CARMIL2					NDUFS6		SPARC												ZBTB41
BIRC3	ELK3	THSD1					GSDME		MYD88												ZNF484
NKX3-1	C2CD4C	SPSB1					MUC3A		TUBB4B												RASSF8
CITED4	SLC52A3	ZBTB46					NKX2-1		DCAF12												TSTD3
IER3	HS3ST3B1	CD200					SLC40A1		IDH3B												DENND6A
CEBPD	DENND2B	RHOB					CYSRT1		ACTB												SLC40A1
OLR1	ST3GAL1	COL27A1					MYB		CS												PCDH9
OR2I1P	PELI2	TTC39A					BEND7		GNAS												SLK
PLAU	GRHL3	HKDC1					VPS37D		POLR2C												AKAP11
NFKBIA	RASSF5	TMC6					MLXIPL		RPS4Y1												HELLS
CD83	STYK1	WSCD1					ABCG4		CTDNEP1												ZRSR2
MAFF	FLT1	NGF					LGALS9		ILRUN												ATAD2B
RRAD	SNPH	F12					GBP2		PPIA												PYROXD1
RND1	ATP6V1C2	CRISPLD2					SRGAP2C		C1orf122												ZNF700
KCNN3	IFNGR1	PIM3					CNIH2		RPL3												LRRC37A3
IRAK2	LMO2	GPR37					MT-ND1		ZPR1												SLTM
CX3CL1	ZNF469	RAB42					LINGO1		EMP2												IMPACT
IRF1	LRG1	PWWP2B					COL9A2		EEF1B2												ZDBF2
ZC3H12A	IGF2	EDN2					BCO2		EDC4												ZNF37A
ICOSLG	OXTR	CD274					MT-ND2		TRABD												PLCL2
ELF3	COL13A1	KCNJ12					HEY1		G6PD												PPP2R3A
LTB	TNS4	SOCS2					C13orf46		ZBTB4												THOC1
NEURL3	LYN	ETS2					MT-ND3		TMEM222												TMX3
ICAM1	TUFT1	GFPT2					MT-ATP6		PTPRF												IFT74
TNFRSF9	L1CAM	CSRNP1					ABCA8		DEDD2												ZNF18
CCL2	HMOX1	TNFRSF11B					MAF		MIEF1												SRSF11
TRAF1	RUBCNL	SLC7A8					HOXA4		MRPL28												ING2
TNFAIP2	CLDN6	FGF5					MT-ATP8		RELL2												FAM13A
IL1A	RAET1L	FAM163A					COL4A4		ANXA2												ZNF449
CCL20	BDKRB2	NOTUM					HCLS1		MOGS												CDC42BPA
CXCL2	MUC13	CYGB					AL589666.1		NSMF												CCDC138
TNFAIP3	ELL2	C1QTNF1					IHO1		DDB1												GOLGA8A
CXCL3	SORBS1	TRAF4					RBMS1		ELK1												DNAJC13
CSF3	IL10RA	SOX18					CHST11		PYGB												WRN
CXCL1	DLL4	MSI1							FKBP4												ZNF182
CXCL8	SLC16A9	RAB33A							PPT1												STAG2
CSF2	GJB2	MMP1							TPD52L2												COL4A3
TNF	LNX1	FAAH							XPNPEP1												STRN3
	SHH	ESM1							NUP62												ZNF224
	NLRP1	SLC7A2							KARS1												TOP2B
	AKT3	UCN2							ANKLE2												ETAA1
	FAM241A	AL513165.2							SDHAF2												SREK1IP1
	LYPD3	PTX3							REPIN1												ZNF808
	PTP4A3	SSTR2							TUBG1												SLC35A3
	CBR3	FBXW10							CARS2												NBEAL1
	SLC30A2	RIPK4							COPS6												MPHOSPH10
	HOXC6	VXN							SDHB												CHD9
	KCNJ10	TRIM73							SNRNP40												ZNF675
	BTBD19	SHISAL1							GPR108												ZNF260
	HLX	ADAM8							ITPR3												ZFP3
	TMPRSS2	ICAM5							ACTN1												CWC22
	POU2F3	NFATC2							RPL19												HACD4
	RHBDL3	TCIM							SLC45A3												AGGF1
	CXCR5	RUNX3							VIM												CMTR2
	EFNB2	TMEM217							SSNA1												KIAA1328
	HES2	SMOC1							CALR												MIPOL1
	ARL14	S1PR1							POFUT2												SPDYE6
	NPR1	LRRC32							GYS1												NDC80
	AC008878.3	PDGFB							EIF3I												NFYB
	NPHS1	MSX1							RPL13A												RGPD8
	RASGRP3	JUNB							PEPD												TUT4
	RNF152	FOXF1							GALE												BBS10
	CCRL2	RFLNA							ZNF703												SMC4
	AREG	NPTX1							BSG												IFT88
	TFF1	PKD1L1							CLUH												ASPM
	RGMA	HBEGF							CAPNS1												RTKN2
	ATP10B	SOX17							DDOST												STOX1
	PTGER2	VCAM1							HSPA8												CCPG1
	CACNG8	EFNA1							DIAPH1												CEP83
	CD34	TNFSF18							GET4												USP8
	MUC2	IL11							RPN1												STXBP4
	SGPP2	PTGS2							IMPDH2												OBI1
	DUOX2	CD7							HTRA1												KIF5B
	CYP3A5	IL1B							CD151												BLOC1S6
	AC008012.1	C11orf96							TBC1D20												MYO5C
	RIMKLB	LIF							PFKL												GNPDA2
	LAMA3	CXCL6							NUTF2												RSRC2
	CDKN2B	IL6							RASSF7												HMMR
	DUOXA2	SELE							CYB5B												SASS6
	SSTR1								USP42												SLC26A2
	PI3								EEF2												ZCCHC9
	CREB5								PRMT5												FAM161A
	TPBGL								SLC25A6												SETX
	CCL22								PIEZO1												KIAA1109
	MUC5AC								PPIB												KBTBD7
	UBD								ILK												SENP6
	LCN2								SNRPN												FBXL17
	IL17C								CCDC85C												DBT
	CCL7								STX8												DNAJC21
	SAA1								ANKRD27												ITPRID2
	SERPINA3								NYNRIN												TVP23C
	SAA2								SAPCD2												CRNKL1
	BNIP5								TLN1												NEK1
									NUP85												MINDY2
									RFXANK												KIF11
									HMCES												LATS1
									FBLN1												AP4E1
									RPS19BP1												AC112128.1
									JAG1												ATM
									PPP2R5D												ALMS1
									ALKBH5												SLC5A3
									ACLY												FASTKD1
									RAB2B												STRN
									LGMN												VPS13A
									KIAA2013												OARD1
									ARFIP2												HECTD1
									DEF8												ZNF41
									LZTS2												ZNF638
									ZNF142												MYSM1
									FLNA												ZNF26
									PHB												EGFL8
									LGALS3												SHLD2
									MARCKSL1												SPDL1
									PSMD3												ZNF382
									HM13												RNF6
									EPHB4												CLIP1
									CCT7												KRR1
									LRFN4												TATDN1
									POP7												ZC3H15
									CDIPT												DDX46
									INPP5A												LPGAT1
									PNKD												CCDC15
									ILF2												ZNF184
									CYB5A												PLK4
									FIBP												BAZ1A
									USP36												ARFGEF1
									SERPINH1												CEP350
									NECTIN1												KIAA1841
									MTX1												ALKBH8
									TIMM17B												MCM8
									RAB3D												ANKRD36C
									POMGNT1												SOS2
									TUFM												HSP90AA1
									RPS2												ACCS
									CNP												CCDC82
									TNPO2												PPWD1
									STK10												NIN
									TUBB												NUCKS1
									TSSC4												CENPJ
									PGAM5												KANTR
									RAC1												RABGAP1L
									RPUSD1												BORA
									AHCY												BAZ2B
									S100A10												BPTF
									MZT2A												ZBTB6
									ATG101												SUMO1
									CSNK1G2												SEMA3D
									KDELR2												NPHP3
									SLC38A5												THAP6
									PCBP2												ADAM10
									SCAMP3												DOCK11
									BTN2A1												TTC21B
									SNRPD2												RMI1
									DRG1												DSCC1
									LSS												EPB41L4A
									RNH1												ZNF320
									MAP4K2												RPS6KB1
									RPL28												ADAM9
									EIF1AD												GAS2L3
									NDUFS7												LYSMD3
									RANGRF												ZGRF1
									CPT1A												SNRNP48
									SERF2												MTREX
									PSMB8												WDHD1
									HDHD3												HAUS6
									GSR												MTBP
									TOR4A												FAM185A
									ACTG1												NAA16
									TRIM8												PPIL4
									AMMECR1L												CEP97
									RPL4												LZTFL1
									IRF2BP2												HRNR
									TEAD3												SSB
									POLR3K												FAT4
									CDYL												SHPRH
									CTSB												STXBP3
									PKM												FANCM
									TMEM54												ATR
									PRDX6												DST
									EIF6												CEP170
									RALY												KAT2B
									RRP7A												CENPK
									MPST												GK5
									DCTPP1												BNIP2
									IP6K1												ZNF292
									PRMT1												ZZZ3
									TUBA4A												ATAD5
									QSOX1												MTX3
									NPRL2												OPA1
									APBA3												UGGT2
									BACE2												PUM3
									ZNF771												KTN1
									NDUFB8												KCTD18
									ARF3												TTC3
									ALDH1B1												SLC2A11
									PRDX2												SDCCAG8
									ZNRF1												CAMSAP2
									RPS15												PRIM1
									ZMYND19												NPAT
									CDCA4												WBP4
									SCARB1												RBBP8
									FAM219A												CHM
									TSPAN9												ERCC4
									PTDSS2												UBR1
									TRAPPC4												PTBP2
									DVL1												KIZ
									WRAP73												TRNT1
									GPX4												LRRC7
									GSTM4												C1D
									STIP1												PAXBP1
									ATP6AP1												PIGM
									PDLIM2												NEMF
									FDFT1												C5orf51
									RPS3												RBM25
									MEX3D												ZNF91
									TRIM11												FXR1
									PSMB3												ARHGAP18
									LRRC59												ZNF397
									SEPTIN9												UPK3BL2
									SURF4												EAPP
									COX4I1												RAD50
									ELAVL1												HTR1B
									SIRPA												SLU7
									VPS18												MYO6
									TMEM115												RANBP6
									MRPL12												TMF1
									PSMC4												TET2
									SIGIRR												DBF4
									ASF1B												PHIP
									ELOF1												HACE1
									ARMC7												ICE2
									MON1A												TTN
									PROCR												CCAR1
									ITGA7												LMAN1
									UQCRC1												PATJ
									ALYREF												YTHDC2
									C19orf12												GOLGA5
									UQCR10												PTPN13
									CCDC86												TP53INP1
									PFKP												LPCAT2
									TUSC2												SETD6
									PAFAH1B3												NAA15
									TOMM40												UTRN
									EGLN2												ZHX1
									CCT3												RUFY2
									CYB561												KNL1
									CANT1												MTIF2
									FAM171A2												KLHL20
									TUBB6												CARNMT1
									FGFRL1												KIAA0586
									NT5C3B												SMC6
									PSMD8												ZNHIT6
									PSMB10												DNAJC25
									ATP13A2												NHLRC2
									SEC61B												PET117
									AP2S1												APC
									FLNB												AHI1
									ALDOA												SCFD1
									TPI1												CFH
									GUK1												MLH3
									HLA-C												ZNF770
									CSPG4												SNX2
									MGAT4B												LEMD3
									GALNT6												DCLRE1C
									CSTB												ZNF761
									PIP4P1												RNMT
									TYRO3												ZNF841
									P2RX4												JMJD7-PLA2G4B
									MTCH1												MYCT1
									ASB1												KRBA2
									NDUFB7												RBAK
									FLNC												INO80D
									H2AJ												LTV1
									ZNF581												PAPOLG
									GPI												CUL4B
									TAGLN2												TLK1
									DOCK6												N4BP2L2
									THOP1												DSC3
									DHCR24												USP34
									ETHE1												PHACTR2
									CENPX												KIF16B
									EIF3F												ATRX
									HLA-A												CCDC43
									PSMB7												CCDC125
									DNAJC5												HIBCH
									ZNHIT1												FNBP4
									PSMB5												CAPN7
									RAB5C												THUMPD1
									NENF												POGLUT3
									FHOD1												BROX
									FXR2												RLF
									SLC29A1												VPS13C
									ZNF574												POC5
									GTPBP3												MYO5A
									SLC35A2												CEP85L
									TOB2												ZEB1
									RPL18A												BBX
									NEU1												POLR3B
									CHMP1A												TASOR
									TMEM131L												ZBTB33
									CIB1												UBE2Q2
									ELOVL1												GOLGA4
									PSMB4												KNTC1
									KRT8												DHX29
									JPH2												SMCHD1
									RARG												SGO2
									MX1												LSM14A
									TRIM32												ZNF12
									CUTA												ATG2B
									SWI5												IQCB1
									ENC1												SIRT1
									UBE2M												SACM1L
									PYCR1												EXOC6
									KCMF1												RSBN1L
									CYB5R2												ARHGAP5
									GGT7												DDIAS
									TRIP6												RIF1
									NSDHL												ZNF197
									REEP5												POLK
									SEMA4C												TDP2
									EIF5A												AC114490.2
									MLF2												CCDC88A
									JAG2												ZNF644
									ALDH4A1												KIF20B
									SSR2												C9orf85
									FOXK2												CEP128
									RPSA												PIGBOS1
									FAU												PRIMPOL
									COX6A1												CD2AP
									NDUFB10												FRYL
									CYC1												TTC37
									PLEKHO1												NPIPB4
									RPL13												ATP2B1
									ADGRL1												TBK1
									MOB2												CDC5L
									TWF2												SLC30A9
									VKORC1												BBS7
									CCDC120												SEC63
									SLC25A5												SENP2
									DBNDD1												ZNF554
									CLPP												SHTN1
									SLC22A5												RABL3
									TSPAN14												TOPBP1
									ARF1												PHAX
									AKR1B1												MTDH
									BOLA2B												DOCK7
									ZDHHC18												PRKAA1
									RPL32												RCBTB1
									TSPO												ZSCAN30
									OAZ1												TRPM7
									IMP3												KRBOX4
									NT5DC2												APPL1
									ATP5MC2												PLXNB3
									RPL18												DHX36
									TRAPPC5												REV3L
									MAST3												DSEL
									AGPAT2												ZBTB11
									MAPKAPK2												UTY
									ERGIC1												ZNF24
									EEF1G												CREBZF
									GAPDH												MRE11
									EGFL7												BRWD1
									DIPK1B												POLE2
									SMPD2												ERCC6L2
									MRPL20												HSDL1
									UBL4A												USP9Y
									CNN1												AGL
									RACK1												IFT80
									TIGD5												MYLIP
									AC022384.1												FAXDC2
									IGFBP4												DZIP3
									CLCN4												NBPF11
									COA3												ANKRD28
									C12orf57												ZNF776
									CACNB1												SYDE2
									SYNGR1												CFAP97
									PGK1												PARP14
									RPL7A												MYCBP2
									STARD13												ZNF131
									MPZL1												ATP11C
									TRIM46												RAD17
									SNU13												KCTD9
									INAVA												NEPRO
									BCL2L12												WASHC4
									ASB6												NCAPG
									MRPL52												ASNSD1
									ITPKC												GTF2E1
									RPL29												DIAPH2
									DEDD												LRRFIP1
									TBRG4												SYNE2
									MRPS18A												DLGAP5
									APBB1												IBTK
									MRPS2												PKN2
									WDR18												MEGF9
									MTFP1												UBR3
									GOT2												PRPF4B
									ATP6V0D1												PBRM1
									DDT												ANXA1
									SIPA1												ZNF175
									NDUFA11												JMJD1C
									RHOC												ECHDC1
									IFI27												ORC3
									ZDHHC14												NCK1
									SERTAD3												MPHOSPH9
									CASTOR2												FANCF
									LYPLA2												CERT1
									EMP3												RASA1
									ACOT7												TET1
									HYAL2												DDX50
									RPLP0												ZNF160
									RGS19												ATXN7L1
									LAYN												CBR4
									DDX39A												TLR4
									TKT												MAN1A2
									MFSD12												TRIM13
									SNRPB												RHOBTB1
									SLC52A2												ACAP2
									UCK2												BRWD3
									EMC3												SETD2
									RPS10												MOSPD2
									MYDGF												GPAM
									NHP2												SPG11
									CYSTM1												GPSM2
									ITM2C												RNF146
									CDKN2AIPNL												DIAPH3
									TIMP1												KBTBD6
									GNA11												CPD
									APRT												THAP5
									CD81												VPS50
									MZT2B												FBXO25
									PDE4A												STAM2
									ADAM15												ARV1
									RPS6KA1												DEPDC1B
									EIF4A1												CPSF2
									ABHD8												RIOX2
									WDR77												C6orf120
									MIER2												RAD51AP1
									COX6B1												KLHL11
									FADS3												MPDZ
									COX5B												EID1
									MRPL17												SRSF5
									GALK1												FAM3C
									CREB3L1												UBXN4
									SLC10A3												VPS13B
									TUBB3												DENND10
									EMC6												ITGA6
									POLR2L												MTIF3
									PDLIM1												LRRC58
									NAA38												ZNF561
									EXT1												C12orf4
									PIM1												DICER1
									UBE2S												DDX60
									NACAD												USP37
									CXCL16												SSX2IP
									H3C3												SCP2
									PDXP												ANGEL2
									NBL1												YTHDC1
									C1R												ZMYND8
									SLC46A1												SEPTIN10
									RPL27												CD109
									RAI1												GPATCH2
									NME3												EIF2S2
									EIF1B												CDC40
									RPS27												RPF1
									RUSC2												GPD2
									RNASEK												RBM48
									MPP2												EXOC1
									SDF2L1												SMIM15
									EIF3CL												TADA1
									CMTM3												NIPSNAP2
									RPL8												NIPBL
									ATOX1												GALNT7
									ERF												AGPS
									RPS11												ACADM
									ST6GALNAC6												URI1
									H1-10												ORC2
									PLIN3												CDK19
									RASL10B												BBS9
									TFE3												TMEM47
									SLC25A19												SPICE1
									TNFRSF12A												CBX3
									TMEM205												USP15
									MRPL55												CLK1
									MRPL14												RWDD1
									NOP10												NEDD1
									EXOSC4												ZNF195
									PUSL1												PPIP5K2
									TGIF1												SCAI
									SSR4												SMARCA5
									PHPT1												IFRD1
									GPRIN2												APIP
									TBKBP1												ZNF621
									COX5A												TMA16
									RPLP2												ZBED5
									LIPE												SLFN12
									FJX1												NMD3
									RPS18												FAM13B
									CACFD1												ZBED6
									DNPEP												UBN2
									GCAT												POU2F1
									RPL10												RIOK1
									GNB2												ZNF75A
									TRPV2												MTF2
									CDCP1												CBX5
									CCNE1												ACSL4
									ELF4												FAM204A
									ZNF593												TOGARAM1
									RHBDF2												MGA
									RPL41												FIG4
									LOXL3												CTNNAL1
									RPS16												PALB2
									MRPL53												TRAF5
									FTL												RPGRIP1L
									KLHDC8B												VPS54
									MGLL												BMS1
									TUBA1C												U2SURP
									BLVRB												RCN2
									FBXL18												USP33
									C1QL1												VPS4B
									MAP1S												MIS18A
									CD276												DNM1L
									PHC2												MICU2
									EEF1A2												KIF23
									FOXC2												DCTN6
									CDC34												SKA2
									SLC66A2												AC091959.3
									PMP22												TMEM242
									ENO1												OXCT1
									H3-2												RABEP1
									IL15RA												RC3H2
									IFI30												LGR4
									RPL15												MIA2
									SLCO3A1												FGD4
									FAM214B												USP48
									BAD												ZC3H7A
									DHCR7												GEN1
									CIAO2B												CDK14
									LY6K												ALG13
									TBL1X												VIRMA
									SF3B5												RAVER2
									ZNF71												DOCK9
									NIPAL4												PCF11
									C2CD2L												EFR3A
									LRP3												EDRF1
									SMDT1												RLIM
									PSENEN												KIAA1143
									GAREM1												ITSN2
									RPL38												TMEM87A
									THY1												LIN7C
									SEMA6B												ANKIB1
									GRINA												NCBP3
									COX8A												RB1
									RPL36												TMEM263
									KHDC4												TCAIM
									HCN3												RBPJ
									GSTP1												CFL2
									DAD1												ASPH
									VEGFC												FAM8A1
									C11orf68												APOOL
									IRF5												MPP5
									RPUSD2												PARG
									MAP1LC3A												RAB18
									MIF												MSH2
									ZBTB7A												SPAST
									CCDC167												SRFBP1
									FBXO31												RNF168
									COX14												SRBD1
									B4GALNT4												RANBP2
									GIPC3												CUL5
									IFITM1												NR1D2
									STAP2												FRG1
									ATP5MC1												OGA
									PCDH1												TM9SF3
									AL591806.3												ACBD3
									PPP1R15A												LIN54
									DGAT2												NARS1
									BAMBI												CEP120
									CARD19												MAK16
									H2BC5												ZNF490
									TMEM189-UBE2V1												SMARCA1
									SECTM1												HP1BP3
									ADGRG1												INIP
									KCNJ14												HNRNPH2
									SNN												GTF2H2C
									SYNGR2												SUZ12
									LGALS1												CUL9
									SKIDA1												EMB
									FRAS1												REEP3
									FAM131A												RFX7
									PRRX2												FBXO11
									CCDC85B												PTPDC1
									H2BU1												ITGB1
									COL8A2												ELK4
									MT1X												UBR5
									H2BC6												FAT3
									GPR4												PPP4R3B
									MARCHF9												CEP43
									CRABP2												LNPEP
									RPS5												IRAK4
									H4C4												EHBP1
									PRDM8												KMT2E
									STBD1												PRPF40A
									AC068580.4												SEL1L
									CDA												ORMDL1
									CD82												FUBP3
									SELENOM												RPS6KC1
									QRFP												KAT14
									NFKBID												PJA2
									FMNL1												GOPC
									H3C1												RHOBTB3
									TENT5B												DLG1
									RTN2												SP3
									SELPLG												PTAR1
									IL1RN												PRKAR1A
									P2RY2												CBX1
									BSCL2												KCTD3
									PTGER4												FBXL20
									FOXF2												MTR
									NOTCH2NLC												ASCC3
									ANKRD34A												KATNAL1
									ADRB2												LCOR
									FOXO6												SS18
									TAS1R3												MIB1
									RASIP1												AASS
									ZNF467												POLA1
									LRRC15												SBNO1
									GLB1L2												ALG11
									ZNF296												DYNC1I2
									MISP3												TRIM24
									PBX4												CHURC1
									RASD1												PPP3CA
									PLPP2												CDCA2
									DUSP1												PPP1R21
									PKP1												RALA
									CHST2												MSL3
									RAB20												EIF3J
									LFNG												ARHGAP21
									TACR2												ICE1
									LRFN1												CDK12
									CAMSAP3												LSM11
									IL2RG												TCEA1
									KCNK7												TIRAP
									ZNF423												SLC12A6
									MYEOV												PDS5A
									CGB7												DDX42
									BHLHE41												TBC1D8
									AL139353.1												ZFHX4
									RNF223												ANKRD42
									BCL6B												DNAJC10
									MT1A												TMOD3
									MSC												LRATD2
									AQP1												PPP2R5C
									KCNH2												ELF2
									C6orf223												ZNF266
									LAMC3												ZNF608
									DHDH												PAIP2
									C2CD4B												MON2
									IL24												RBM6
									TG												VPS35
									CGA												ARHGEF12
																					MOB1A
																					OSBPL1A
																					FZD1
																					COX11
																					UVSSA
																					MFSD6
																					CDC73
																					ACBD5
																					HBS1L
																					STS
																					ABCC4
																					GGCT
																					PIKFYVE
																					RTEL1-TNFRSF6B
																					PHTF2
																					WASHC5
																					HNRNPU
																					CLCC1
																					ERLEC1
																					IQGAP1
																					CCDC90B
																					PCNP
																					MAP3K20
																					BCAT1
																					SUPT16H
																					SLC25A46
																					ENTPD5
																					FKBP5
																					ZNF251
																					STK39
																					CCNL2
																					NAPG
																					ZC3H14
																					CSDE1
																					SPIN1
																					PDE4DIP
																					MBNL1
																					STX16
																					LAMB1
																					IGHMBP2
																					PLOD2
																					DDX55
																					ATP6V1D
																					FKBP3
																					MRFAP1L1
																					NCBP1
																					NSL1
																					ZNF460
																					ALS2
																					ADSS2
																					NFX1
																					ZNF664
																					EIF4A2
																					USP13
																					EFL1
																					KANSL1
																					DHX57
																					GFM1
																					CD164
																					ANKHD1
																					BICC1
																					SPECC1L
																					HMGN1
