## Supplementary File 3 for "Modulation of the host cell transcriptome and epigenome by *Fusobacterium nucleatum*"

### Sheet: Table SX - RNA-seq
Sample	Replicate	Library_ID	Total_Number_Of_Reads	Number_Reads_Aligned
HCE control	1	B66812	23485028	18145238
HCE control	2	B66813	20974572	16803502
HCE control	3	B66814	29647504	22778536
HCE × Fn 7/1	1	B66801	23040798	17843600
HCE × Fn 7/1	2	B66802	21167220	16986628
HCE × Fn 7/1	3	B66803	29301324	22701800
HCE × Fn 7/3	1	B66804	19957634	15544732
HCE × Fn 7/3	2	B66805	20608448	15850550
HCE × Fn 7/3	3	B66807	20197122	15763162
HCE × Fn 23726	1	B66808	26331240	21105584
HCE × Fn 23726	2	B66810	23481788	18570548
HCE × Fn 23726	3	B66811	24980384	20356306
HCAE control	1	B66827	21790622	12974956
HCAE control	2	B66829	24422316	19504402
HCAE control	3	B66830	22590934	17251906
HCAE × Fn 7/1	1	B66816	30913308	23193628
HCAE × Fn 7/1	2	B66817	29443342	22910372
HCAE × Fn 7/1	3	B66818	26445398	20659608
HCAE × Fn 7/3	1	B66819	27122684	19990766
HCAE × Fn 7/3	2	B66821	31470576	25595156
HCAE × Fn 7/3	3	B66822	27351728	21120384
HCAE × Fn 23726	1	B66823	32286196	23626118
HCAE × Fn 23726	2	B66825	32590398	26962022
HCAE × Fn 23726	3	B66826	27662054	21928330

### Sheet: Table SX - ChIP-seq
Sample	Replicate	ChIP_Mark	Library_ID	Total_Number_Of_Reads	Number_Reads_Aligned
HCE control	1	Input DNA Control	D36199	132217486	131863797
HCE control	1	H3K4me1	D36193	109752498	109266713
HCE control	1	H3K4me3	D36194	52365192	51822414
HCE control	1	H3K9me3	D36195	102368756	101776354
HCE control	1	H3K27me3	D36196	121161578	120627446
HCE control	1	H3K36me3	D36197	105855154	105149215
HCE control	1	H3K27ac	D36198	44135928	43533792
HCE control	2	Input DNA Control	D36206	142789496	142308812
HCE control	2	H3K4me1	D36200	77294412	76933895
HCE control	2	H3K4me3	D36201	31236420	30945610
HCE control	2	H3K9me3	D47970	48700846	48007819
HCE control	2	H3K27me3	D36203	94169022	93494103
HCE control	2	H3K36me3	D36204	82468110	81720577
HCE control	2	H3K27ac	D36205	43167244	42713918
HCE control	3	Input DNA Control	D36213	164054394	163428680
HCE control	3	H3K4me1	D36207	103880318	103232815
HCE control	3	H3K4me3	D36208	41286354	40937194
HCE control	3	H3K9me3	D36209	61829366	61188275
HCE control	3	H3K27me3	D36210	77123694	76400864
HCE control	3	H3K36me3	D36211	63528692	62822609
HCE control	3	H3K27ac	D36212	32326356	31838265
HCE × Fn 7/1	1	Input DNA Control	D36325	81788986	81457514
HCE × Fn 7/1	1	H3K4me1	D36319	97310124	96806403
HCE × Fn 7/1	1	H3K4me3	D36320	36862658	36568330
HCE × Fn 7/1	1	H3K9me3	D36321	86157560	85561966
HCE × Fn 7/1	1	H3K27me3	D36322	83719944	83169652
HCE × Fn 7/1	1	H3K36me3	D36323	81152358	80570986
HCE × Fn 7/1	1	H3K27ac	D36324	40630320	40240898
HCE × Fn 7/1	2	Input DNA Control	D36332	202258996	201383728
HCE × Fn 7/1	2	H3K4me1	D36326	79825982	79162310
HCE × Fn 7/1	2	H3K4me3	D36327	33601150	33223924
HCE × Fn 7/1	2	H3K9me3	D36328	55740332	55160785
HCE × Fn 7/1	2	H3K27me3	D36329	70943658	70397403
HCE × Fn 7/1	2	H3K36me3	D36330	58923454	58251080
HCE × Fn 7/1	2	H3K27ac	D36331	34018812	33661697
HCE × Fn 7/1	3	Input DNA Control	D36339	152893706	152115315
HCE × Fn 7/1	3	H3K4me1	D36333	83074844	82545352
HCE × Fn 7/1	3	H3K4me3	D36334	34871200	34448627
HCE × Fn 7/1	3	H3K9me3	D36335	46179432	45667597
HCE × Fn 7/1	3	H3K27me3	D36336	60687370	59843293
HCE × Fn 7/1	3	H3K36me3	D36337	60832626	59882720
HCE × Fn 7/1	3	H3K27ac	D36338	38758788	38137890
HCAE control	1	Input DNA Control	D36346	151978120	151476119
HCAE control	1	H3K4me1	D36340	112230542	111564676
HCAE control	1	H3K4me3	D36341	54317778	53933072
HCAE control	1	H3K9me3	D36342	91627206	90884734
HCAE control	1	H3K27me3	D36343	105311226	104893985
HCAE control	1	H3K36me3	D36344	101589484	100985590
HCAE control	1	H3K27ac	D36345	47155758	46705528
HCAE control	2	Input DNA Control	D36353	118054822	117687891
HCAE control	2	H3K4me1	D36347	105296762	104880630
HCAE control	2	H3K4me3	D36348	48681784	48395760
HCAE control	2	H3K9me3	D36349	75836484	75431696
HCAE control	2	H3K27me3	D36350	67068422	66724042
HCAE control	2	H3K36me3	D36351	83742526	83230825
HCAE control	2	H3K27ac	D36352	32787866	32368968
HCAE control	3	Input DNA Control	D36360	170682260	170177312
HCAE control	3	H3K4me1	D36354	90188436	89667084
HCAE control	3	H3K4me3	D36355	59007420	58589107
HCAE control	3	H3K9me3	D36356	77806850	77118506
HCAE control	3	H3K27me3	D36357	95594270	95029782
HCAE control	3	H3K36me3	D36358	97847060	97133674
HCAE control	3	H3K27ac	D36359	51582438	51185947
HCAE × Fn 7/1	1	Input DNA Control	D36367	155655728	155086687
HCAE × Fn 7/1	1	H3K4me1	D47972	105182394	104849074
HCAE × Fn 7/1	1	H3K4me3	D36362	51772364	51468596
HCAE × Fn 7/1	1	H3K9me3	D36363	93165434	92714227
HCAE × Fn 7/1	1	H3K27me3	D36364	103626490	103234673
HCAE × Fn 7/1	1	H3K36me3	D36365	108745426	108085506
HCAE × Fn 7/1	1	H3K27ac	D36366	62449018	61553527
HCAE × Fn 7/1	2	Input DNA Control	D36374	138241112	137796497
HCAE × Fn 7/1	2	H3K4me1	D47975	66340168	66161025
HCAE × Fn 7/1	2	H3K4me3	D47976	40849694	40630043
HCAE × Fn 7/1	2	H3K9me3	D47977	64347478	64127491
HCAE × Fn 7/1	2	H3K27me3	D36371	88488576	87915254
HCAE × Fn 7/1	2	H3K36me3	D36372	80155450	79450812
HCAE × Fn 7/1	2	H3K27ac	D36373	48071296	47481844
HCAE × Fn 7/1	3	Input DNA Control	D36381	129539580	129093982
HCAE × Fn 7/1	3	H3K4me1	D47980	78883294	78642873
HCAE × Fn 7/1	3	H3K4me3	D47981	45721998	45483342
HCAE × Fn 7/1	3	H3K9me3	D47982	57785346	57519394
HCAE × Fn 7/1	3	H3K27me3	D47983	64240476	64015506
HCAE × Fn 7/1	3	H3K36me3	D47984	53468310	53218273
HCAE × Fn 7/1	3	H3K27ac	D36380	28548360	28161963
